# Gene expression cartography of a developing neuronal structure

**DOI:** 10.1101/2025.03.30.646184

**Authors:** Leonardo Tadini, Lilia Younsi, Isabel Holguera, Félix Simon, Maximilien Courgeon, Nikos Konstantinides

## Abstract

The brain is a complex structure comprising thousands to billions of neurons that belong to thousands to millions of different neuronal types. These neurons often come from different progenitor domains and have very diverse developmental histories, yet they need to find their precise location in the brain and integrate into appropriate circuits. Therefore, describing the neuronal parts list of the brain in the form of single-cell mRNA sequencing atlases, while invaluable, lacks the spatial information that is instrumental to brain structures. While a large number of brain single-cell mRNA sequencing atlases have become available over the last years, spatial transcriptomic studies have lagged behind for a variety of reasons. Here, we use a gene expression cartography algorithm, called Novosparc, to reconstruct the spatial distribution of gene expression and cell type localization in a complex, yet tractable, developing brain structure, the *Drosophila* optic lobe. We generate a three-dimensional atlas of this structure, which we made available through a dedicated website (https://larva3dnovosparc.ijm.fr). This allowed us to identify spatially compartmentalized cell types and spatially patterned genes, to predict hotspots of neuronal cell death and identify the expression of neuronal type-defining transcription factors. Importantly, we identify caveats in such algorithms that could allow for the development of refined versions. Altogether, this work provides an invaluable tool for brain researchers to formulate hypotheses and paves the way for the generation of three-dimensional atlases of more complex brain structures, which will enhance our understanding of how neurons with diverse developmental lineages can integrate to form a functional brain.
