## Supplementary Table S2 for "Gene expression cartography of a developing neuronal structure"

### Sheet: Sheet1
Area name	acj6	aop	ap	ase	B-H1	bsh	D	dac	Dll	dpn	CG34340	elav	erm	Ets65A	ey	eya	fd59A	fkh	hbn	Hmx	hth	kn	Lim1	Lim3	oc	opa	Optix	repo	run	Rx	scro	shg	sim	slp1	Sox102F	svp	tj	tll	toy	tup	Vsx1	vvl	wrapper
1_P2_IOA							1			1			1	1																	1	1
2_NB_IOA								1		1	1	1	1	1																	1	1						1
3_T_Cells	1		1	1							1	1	1					1													1
4_C_Cells		1							1			1		1			1		1																				1
5_Lamina		1						1				1				1															1		1					1
6_Lobula	1	1	1				1					1	1					1			1	1		1							1				1				1	1
7_Lobula_Plate	1										1	1	1					1					1												1
8_Lawf1		1										1				1			1		1					1					1
9_Lawf2		1										1							1		1		1			1
10_Glia_Medulla		1							1												1					1		1			1
11_Glia_Surface																																											1
12_P1_S1		1							1	1																				1		1
13_P1_S2		1								1											1						1					1
14_P1_S3		1								1											1											1									1
15_P1_S4		1								1											1											1									1
16_P1_S5		1								1											1						1					1
17_P1_S6		1							1	1																				1		1
18_NB_OOA_T1_S1				1					1	1																						1
19_NB_OOA_T1_S2				1						1											1											1
20_NB_OOA_T1_S3				1						1											1											1									1
21_NB_OOA_T1_S4				1						1											1											1									1
22_NB_OOA_T1_S5				1						1											1											1
23_NB_OOA_T1_S6				1					1	1																						1
24_NB_OOA_T2_S1				1						1																1						1
25_NB_OOA_T2_S2				1						1											1					1						1
26_NB_OOA_T2_S3				1						1											1					1						1									1
27_NB_OOA_T2_S4				1						1											1					1						1									1
28_NB_OOA_T2_S5				1						1											1					1						1
29_NB_OOA_T2_S6				1						1																1						1
30_NB_OOA_T3_S1				1						1			1													1						1
31_NB_OOA_T3_S2				1						1			1													1						1
32_NB_OOA_T3_S3				1						1			1													1						1									1
33_NB_OOA_T3_S4				1						1			1													1						1									1
34_NB_OOA_T3_S5				1						1			1													1						1
35_NB_OOA_T3_S6				1						1			1													1						1
36_NB_OOA_T4_S1				1						1			1		1																	1
37_NB_OOA_T4_S2				1						1			1		1																	1
38_NB_OOA_T4_S3				1						1			1		1																	1									1
39_NB_OOA_T4_S4				1						1			1		1																	1									1
40_NB_OOA_T4_S5				1						1			1		1																	1
41_NB_OOA_T4_S6				1						1			1		1																	1
42_NB_OOA_T5_S1				1						1					1				1													1
43_NB_OOA_T5_S2				1						1					1				1													1
44_NB_OOA_T5_S3				1						1					1				1													1									1
45_NB_OOA_T5_S4				1						1					1				1													1									1
46_NB_OOA_T5_S5				1						1					1				1													1
47_NB_OOA_T5_S6				1						1					1				1													1
48_NB_OOA_T6_S1				1						1									1							1						1
49_NB_OOA_T6_S2				1						1									1							1						1
50_NB_OOA_T6_S3				1						1									1							1						1									1
51_NB_OOA_T6_S4				1						1									1							1						1									1
52_NB_OOA_T6_S5				1						1									1							1						1
53_NB_OOA_T6_S6				1						1									1							1						1
54_NB_OOA_T7_S1				1						1																1					1	1		1
55_NB_OOA_T7_S2				1						1																1					1	1		1
56_NB_OOA_T7_S3				1						1																1					1	1		1							1
57_NB_OOA_T7_S4				1						1																1					1	1		1							1
58_NB_OOA_T7_S5				1						1																1					1	1		1
59_NB_OOA_T7_S6				1						1																1					1	1		1
60_NB_OOA_T8_S1				1			1			1																					1	1		1
61_NB_OOA_T8_S2				1			1			1																					1	1		1
62_NB_OOA_T8_S3				1			1			1																					1	1		1							1
63_NB_OOA_T8_S4				1			1			1																					1	1		1							1
64_NB_OOA_T8_S5				1			1			1																					1	1		1
65_NB_OOA_T8_S6				1			1			1																					1	1		1
66_NB_OOA_T9_S1				1	1		1			1																					1	1
67_NB_OOA_T9_S2				1	1		1			1																					1	1
68_NB_OOA_T9_S3				1	1		1			1																					1	1									1
69_NB_OOA_T9_S4				1	1		1			1																					1	1									1
70_NB_OOA_T9_S5				1	1		1			1																					1	1
71_NB_OOA_T9_S6				1	1		1			1																					1	1
72_NB_OOA_T10_S1				1						1																					1	1						1
73_NB_OOA_T10_S2				1						1																					1	1						1
74_NB_OOA_T10_S3				1						1																					1	1						1			1
75_NB_OOA_T10_S4				1						1																					1	1						1			1
76_NB_OOA_T10_S5				1						1																					1	1						1
77_NB_OOA_T10_S6				1						1																					1	1						1
78_gmcs_T1_S1				1								1
79_gmcs_T1_S2				1								1									1
80_gmcs_T1_S3				1								1									1																				1
81_gmcs_T1_S4				1								1									1																				1
82_gmcs_T1_S5				1								1									1
83_gmcs_T1_S6				1								1
84_gmcs_T2_S1				1							1	1														1
85_gmcs_T2_S2				1							1	1									1					1
86_gmcs_T2_S3				1							1	1									1					1															1
87_gmcs_T2_S4				1							1	1									1					1															1
88_gmcs_T2_S5				1							1	1									1					1
89_gmcs_T2_S6				1							1	1														1
90_gmcs_T3_S1				1								1	1													1
91_gmcs_T3_S2				1								1	1													1
92_gmcs_T3_S3				1								1	1													1															1
93_gmcs_T3_S4				1								1	1													1															1
94_gmcs_T3_S5				1								1	1													1
95_gmcs_T3_S6				1								1	1													1
96_gmcs_T4_S1				1								1	1		1
97_gmcs_T4_S2				1								1	1		1
98_gmcs_T4_S3				1								1	1		1																										1
99_gmcs_T4_S4				1								1	1		1																										1
100_gmcs_T4_S5				1								1	1		1
101_gmcs_T4_S6				1								1	1		1
102_gmcs_T5_S1				1								1			1				1
103_gmcs_T5_S2				1								1			1				1
104_gmcs_T5_S3				1								1			1				1																						1
105_gmcs_T5_S4				1								1			1				1																						1
106_gmcs_T5_S5				1								1			1				1
107_gmcs_T5_S6				1								1			1				1
108_gmcs_T6_S1				1								1							1							1
109_gmcs_T6_S2				1								1							1							1
110_gmcs_T6_S3				1								1							1							1															1
111_gmcs_T6_S4				1								1							1							1															1
112_gmcs_T6_S5				1								1							1							1
113_gmcs_T6_S6				1								1							1							1
114_gmcs_T7_S1				1								1														1					1			1
115_gmcs_T7_S2				1								1														1					1			1
116_gmcs_T7_S3				1								1														1					1			1							1
117_gmcs_T7_S4				1								1														1					1			1							1
118_gmcs_T7_S5				1								1														1					1			1
119_gmcs_T7_S6				1								1														1					1			1
120_gmcs_T8_S1				1			1					1		1																	1			1
121_gmcs_T8_S2				1			1					1		1																	1			1
122_gmcs_T8_S3				1			1					1		1																	1			1							1
123_gmcs_T8_S4				1			1					1		1																	1			1							1
124_gmcs_T8_S5				1			1					1		1																	1			1
125_gmcs_T8_S6				1			1					1		1																	1			1
126_gmcs_T9_S1				1	1		1					1		1																	1
127_gmcs_T9_S2				1	1		1					1		1																	1
128_gmcs_T9_S3				1	1		1					1		1																	1										1
129_gmcs_T9_S4				1	1		1					1		1																	1										1
130_gmcs_T9_S5				1	1		1					1		1																	1
131_gmcs_T9_S6				1	1		1					1		1																	1
132_gmcs_T10_S1				1								1																			1
133_gmcs_T10_S2				1								1																			1
134_gmcs_T10_S3				1								1																			1										1
135_gmcs_T10_S4				1								1																			1										1
136_gmcs_T10_S5				1								1																			1
137_gmcs_T10_S6				1								1																			1
138_NE_Med_1A_S1												1								1				1												1
139_NE_Med_1A_S2												1								1	1			1												1
140_NE_Med_1A_S3												1									1			1												1					1
141_NE_Med_1A_S4												1									1			1												1					1
142_NE_Med_1A_S5												1								1	1			1												1
143_NE_Med_1A_S6												1								1				1												1
144_NE_Med_1B_S1			1			1						1	1																		1		1
145_NE_Med_1B_S2			1			1						1	1								1										1		1
146_NE_Med_1B_S3			1			1						1	1								1										1		1
147_NE_Med_1B_S4			1			1						1	1								1										1		1
148_NE_Med_1B_S5			1			1						1	1								1										1		1
149_NE_Med_1B_S6			1			1						1	1																		1		1
150_NE_Med_2A_S1							1					1			1					1				1					1											1
151_NE_Med_2A_S2							1					1			1									1					1											1
152_NE_Med_2A_S3							1					1			1									1					1											1	1
153_NE_Med_2A_S4							1					1			1									1					1											1	1
154_NE_Med_2A_S5							1					1			1									1					1											1
155_NE_Med_2A_S6							1					1			1					1				1					1											1
156_NE_Med_2B_S1		1	1								1	1	1																		1		1
157_NE_Med_2B_S2		1	1								1	1	1																		1		1
158_NE_Med_2B_S3		1	1								1	1	1																		1		1
159_NE_Med_2B_S4		1	1								1	1	1																		1		1
160_NE_Med_2B_S5		1	1								1	1	1																		1		1
161_NE_Med_2B_S6		1	1								1	1	1																		1		1
162_NE_Med_3A_S1							1					1	1											1												1				1
163_NE_Med_3A_S2							1					1	1							1				1												1				1
164_NE_Med_3A_S3							1					1	1											1																1	1
165_NE_Med_3A_S4							1					1	1											1																1	1
166_NE_Med_3A_S5							1					1	1							1				1												1				1
167_NE_Med_3A_S6							1					1	1											1												1				1
168_NE_Med_3B_S1		1	1									1	1																		1		1
169_NE_Med_3B_S2		1	1									1	1																		1		1
170_NE_Med_3B_S3		1	1									1	1																		1		1
171_NE_Med_3B_S4		1	1									1	1																		1		1
172_NE_Med_3B_S5		1	1									1	1																		1		1
173_NE_Med_3B_S6		1	1									1	1																		1		1
174_NE_Med_4A_S1												1			1							1		1																1
175_NE_Med_4A_S2							1					1			1					1		1		1																1
176_NE_Med_4A_S3												1			1					1		1		1																1	1
177_NE_Med_4A_S4												1			1							1		1																1	1
178_NE_Med_4A_S5							1					1			1					1		1		1																1
179_NE_Med_4A_S6												1			1							1		1																1
180_NE_Med_4B_S1			1					1				1	1																		1		1									1
181_NE_Med_4B_S2			1					1				1	1																		1		1								1	1
182_NE_Med_4B_S3			1									1	1																		1										1	1
183_NE_Med_4B_S4			1					1				1	1																		1		1								1	1
184_NE_Med_4B_S5			1					1				1	1																		1		1								1	1
185_NE_Med_4B_S6			1									1	1																		1											1
186_NE_Med_5A_S1												1								1				1															1
187_NE_Med_5A_S2												1			1					1				1															1
188_NE_Med_5A_S3												1			1					1				1															1	1	1
189_NE_Med_5A_S4												1			1					1				1															1	1	1
190_NE_Med_5A_S5												1			1					1				1															1	1
191_NE_Med_5A_S6												1								1				1															1
192_NE_Med_5B_S1			1									1																			1
193_NE_Med_5B_S2			1									1																			1
194_NE_Med_5B_S3			1									1																			1
195_NE_Med_5B_S4			1									1																			1
196_NE_Med_5B_S5			1									1																			1
197_NE_Med_5B_S6			1									1																			1
198_NE_Med_6A_S1								1				1					1	1	1						1						1						1					1
199_NE_Med_6A_S2								1				1					1	1	1						1						1						1					1
200_NE_Med_6A_S3												1					1														1						1				1
201_NE_Med_6A_S4								1				1					1														1						1				1	1
202_NE_Med_6A_S5								1				1					1	1	1						1						1						1					1
203_NE_Med_6A_S6												1					1	1	1						1						1						1
204_NE_Med_6B_S1			1									1																			1				1				1
205_NE_Med_6B_S2			1									1	1																		1				1				1		1
206_NE_Med_6B_S3			1									1	1																		1				1				1		1
207_NE_Med_6B_S4			1									1																			1				1				1		1
208_NE_Med_6B_S5			1									1																			1				1				1		1
209_NE_Med_6B_S6			1									1																			1				1				1
210_NE_Med_7A_S1								1				1					1	1	1						1						1						1					1
211_NE_Med_7A_S2								1				1					1	1	1						1						1						1					1
212_NE_Med_7A_S3												1					1														1						1		1		1
213_NE_Med_7A_S4								1				1					1														1						1		1		1	1
214_NE_Med_7A_S5								1				1					1	1	1						1						1						1					1
215_NE_Med_7A_S6												1					1	1	1						1						1						1
216_NE_Med_7B_S1			1									1																			1				1				1
217_NE_Med_7B_S2			1									1	1																		1				1				1		1
218_NE_Med_7B_S3			1									1	1																		1				1				1		1
219_NE_Med_7B_S4			1									1																			1				1				1		1
220_NE_Med_7B_S5			1									1																			1				1				1		1
221_NE_Med_7B_S6			1									1																			1				1				1
222_NE_Med_8A_S1									1			1		1			1		1												1					1				1
223_NE_Med_8A_S2									1			1		1			1		1												1					1				1
224_NE_Med_8A_S3									1			1		1			1		1												1					1				1	1
225_NE_Med_8A_S4									1			1		1			1		1												1					1				1	1
226_NE_Med_8A_S5									1			1		1			1		1												1					1				1
227_NE_Med_8A_S6									1			1		1			1		1												1					1				1
228_NE_Med_8B_S1			1									1																			1
229_NE_Med_8B_S2			1				1					1																			1								1		1
230_NE_Med_8B_S3			1				1					1																			1				1				1		1
231_NE_Med_8B_S4			1				1					1																			1				1				1		1
232_NE_Med_8B_S5			1				1					1																			1				1				1		1
233_NE_Med_8B_S6			1				1					1																			1				1				1
234_NE_Med_9A_S1									1			1		1			1		1												1				1
235_NE_Med_9A_S2									1			1		1			1		1												1				1
236_NE_Med_9A_S3									1			1		1			1		1												1				1						1
237_NE_Med_9A_S4									1			1		1			1		1												1				1						1
238_NE_Med_9A_S5									1			1		1			1		1												1				1
239_NE_Med_9A_S6									1			1		1			1		1												1				1
240_NE_Med_9B_S1			1									1		1
241_NE_Med_9B_S2			1									1		1
242_NE_Med_9B_S3			1									1		1																											1
243_NE_Med_9B_S4			1									1		1																											1
244_NE_Med_9B_S5		1	1		1		1					1		1						1
245_NE_Med_9B_S6		1	1		1		1					1		1						1
