## Supplementary Table S3 for "Gene expression cartography of a developing neuronal structure"

### Sheet: Sheet1
Fly strains
Strain	Source	Identifier
Canton-S	Bloomington Drosophila Stock Center (BDSC)	64349
Wnt2-Gal4	Bloomington Drosophila Stock Center (BDSC)	48039
10xUASmyrGFP	Bloomington Drosophila Stock Center (BDSC)	32189
PBac-Ets65A	Bloomington Drosophila Stock Center (BDSC)	38640
Fd59A-GFP	Bloomington Drosophila Stock Center (BDSC)	67382
Fkh-GFP	Bloomington Drosophila Stock Center (BDSC)	43951
DIP-beta-T2A-Gal4	Generated in this study using plug-and-play	Original stock: BL32808
DIP-epsilon-T2A-Gal4	Generated in this study using plug-and-play	Original stock: BL56383
DIP-eta-T2A-Gal4	Generated in this study using plug-and-play	Original stock: BL44718
DIP-theta-T2A-Gal4	Generated in this study using plug-and-play	Original stock: BL35926
Antibodies
Antibody	Source	Identifier
rat anti-Ap (1:100)	Desplan lab (Konstantinides et al, 2022)	N/A
rabbit anti-Ase (1:100)	Jan lab (Brand et al, 1993)	N/A
rabbit anti-Bsh (1:1000)	Desplan lab (Konstantinides et al, 2018)	N/A
rabbit anti-D (1:500)	modEncode	N/A
mouse anti-Dac (1:20)	DSHB	mAbdac2-3
rabbit anti-Dll (1:400)	Desplan lab (Konstantinides et al, 2022)	N/A
gp anti-Dpn (1:500)	Desplan lab (Konstantinides et al, 2022)	N/A
rat anti-Erm (1:100)	Desplan lab (Konstantinides et al, 2022)	N/A
sheep anti-GFP (1:200)	BioRad	4745-1051
gp anti-Hth (1:200)	Desplan lab (Konstantinides et al, 2018)	N/A
gp anti-Kn (1:100)	Desplan lab (Konstantinides et al, 2022)	N/A
gp-Oc (1:500)	Desplan lab (Konstantinides et al, 2022)	N/A
gp anti-Run (1:500)	Desplan lab (Konstantinides et al, 2022)	N/A
rabbit anti-Sox102F (1:400)	Desplan lab (Konstantinides et al, 2022)	N/A
mouse anti-Svp (1:20)	DSHB	5B11
gp-Tj (1:2500)	Godt lab (Gunawan et al., 2013)	N/A
rabbit anti-Toy (1:500)	Desplan lab (Konstantinides et al, 2022)	N/A
rat anti-Vvl (1:100)	Desplan lab (Konstantinides et al, 2022)	N/A
